# Pyro-Velocity: Probabilistic RNA Velocity inference from single-cell data

**DOI:** 10.1101/2022.09.12.507691

**Authors:** Qian Qin, Eli Bingham, Gioele La Manno, David M. Langenau, Luca Pinello

## Abstract

Single-cell RNA Velocity has dramatically advanced our ability to model cellular differentiation and cell fate decisions. However, current preprocessing choices and model assumptions often lead to errors in assigning developmental trajectories. Here, we develop, Pyro-Velocity, a Bayesian, generative, and multivariate RNA Velocity model to estimate the uncertainty of cell future states. This approach models raw sequencing counts with the synchronized cell time across all expressed genes to provide quantifiable and improved information on cell fate choices and developmental trajectory dynamics.
