## Supplementary Tables for "Pyro-Velocity: Probabilistic RNA Velocity inference from single-cell data": SuppTable1.xlsx

### Sheet: pyro_velocity_top_positive_corr
Pyro-Velocity genes (asterisks denote selected genes shown in Fig. 2)	negative mean mae	time correlation	mean mae rank	time correlation rank	rank product
Nnat*	-0.661752	0.992328	65	1	65
Ins1*	-0.586982	0.965037	46	5	230
Ppp1r1a*	-0.802641	0.95948	116	7	812
Ins2*	-0.446086	0.913513	19	44	836
Iapp	-0.612889	0.812425	53	344	18232
Gng12	-0.985813	0.669443	226	691	156166
Pyy	-0.623232	0.564675	56	907	50792
Creld2	-0.999959	0.5611	237	913	216381
Pcsk2	-0.795173	0.52682	112	992	111104
Rbp4	-0.743793	0.509856	94	1029	96726
Scg3	-0.893097	0.497255	156	1058	165048
Scgn	-0.864905	0.452284	144	1141	164304
Tmem27	-0.948201	0.434787	196	1189	233044
Pcsk1n	-0.682377	0.426308	72	1206	86832
Slc38a5	-0.957173	0.422977	205	1214	248870
Gpx3	-0.958827	0.40816	208	1245	258960
1700086L19Rik	-0.862512	0.391439	143	1274	182182
Cpe	-0.55671	0.385753	35	1291	45185
Fam183b	-0.679458	0.376774	70	1320	92400
Isl1	-0.792809	0.372359	111	1330	147630
Abcc8	-0.969829	0.352805	216	1384	298944
Tspan7	-0.843855	0.337399	130	1411	183430
Gcg	-0.572283	0.288445	42	1484	62328
Tuba1a	-0.731088	0.281358	87	1493	129891
Gnas	-0.403326	0.274368	13	1501	19513
Pdx1	-1.08178	0.271523	293	1507	441551
Cryba2	-1.02041	0.265998	252	1523	383796
Gch1	-0.953449	0.259102	201	1542	309942
Pax6	-0.983148	0.253811	224	1553	347872
Chga	-0.850209	0.248783	135	1562	210870
Rap1b	-0.726604	0.229773	84	1599	134316
Hepacam2	-1.07858	0.209925	290	1638	475020
Aplp1	-0.556464	0.195013	34	1661	56474
Hmgn3	-0.655831	0.187392	63	1674	105462
Meis2	-0.823968	0.171333	123	1705	209715
Chgb	-0.926098	0.17086	179	1707	305553
Npdc1	-1.01688	0.154505	249	1742	433758
Ttr	-0.770814	0.14605	102	1756	179112
Acly	-0.94667	0.142095	194	1764	342216
Trappc2l	-0.877829	0.125572	152	1793	272536
Syt13	-0.859029	0.122952	141	1797	253377
Guk1	-1.00969	0.11549	244	1804	440176
Bex2	-0.602712	0.110624	52	1809	94068
Rnf130	-1.06418	0.0994148	276	1827	504252
Emb	-0.910806	0.0976814	165	1832	302280
Cplx2	-1.04294	0.0554809	265	1904	504560
Map1b	-0.714866	0.0506058	78	1907	148746
Anxa4	-0.855889	0.0498197	140	1910	267400
Immp1l	-0.78148	0.0439665	104	1916	199264
Ndufa1	-0.973458	0.0408684	218	1921	418778

### Sheet: scvelo_top_positive_correlation
scVelo genes	time correlation	velocity likelihood
Gnas	0.746761	0.433515
Cpe	0.74673	0.521877
Hmgn3	0.657067	0.392242
Rap1b	0.62621	0.521445
Scgn	0.602505	0.396053
Tspan7	0.598841	0.498026
Scg3	0.596906	0.347419
Pax6	0.585108	0.443183
Pcsk2	0.577135	0.754785
1700086L19Rik	0.564724	0.415107
Syt13	0.548612	0.376308
Abcc8	0.545584	0.504524
Map1b	0.532619	0.458573
Anxa4	0.528969	0.52796
Atp6v0b	0.526791	0.348539
Hepacam2	0.5178	0.34508
Meis2	0.515852	0.424745
Gars	0.512912	0.4302
Gch1	0.500295	0.412105
Calm2	0.497909	0.322732
Pim2	0.490413	0.534413
Ank	0.489697	0.613637
Pam	0.485869	0.415582
Mapre3	0.484816	0.429324
Immp1l	0.483914	0.393966
Isl1	0.483873	0.427688
Scg5	0.480761	0.408222
Tmem163	0.478486	0.55998
Cryba2	0.477062	0.479614
Gnao1	0.463441	0.526664
Pak3	0.45379	0.562989
Ece1	0.446406	0.334253
Ptbp3	0.442763	0.406193
Glud1	0.441032	0.379955
Pcsk1	0.440208	0.349649
Trim35	0.437186	0.443603
Gng12	0.435344	0.598326
Atp6v0d1	0.432958	0.342559
Baiap3	0.426236	0.364102
Cnot6l	0.422393	0.399006
Prrg2	0.411407	0.319679
Gstz1	0.409295	0.382441
Cplx2	0.40703	0.384261
Klhl7	0.400636	0.399385
Sphkap	0.400334	0.397262
Pdx1	0.40005	0.437242
Rnf130	0.39909	0.472321
Entpd3	0.396577	0.477048
Papss2	0.394113	0.417068
Vwa5b2	0.392879	0.344525

### Sheet: pyro_velocity_top_negative_corr
Pyro-Velocity genes (asterisks denote selected genes shown in Supp Fig. 2)	negative mean mae	time correlation	mean mae rank	time correlation rank	rank product
Hmgb1*	-0.623364	-0.943838	57	11	627
H2afv*	-0.589411	-0.941047	47	12	564
Krt8*	-0.487688	-0.935637	24	18	432
Tmsb10*	-0.501229	-0.93072	27	20	540
Rps8	-0.25368	-0.930438	4	21	84
Arl6ip1	-0.921966	-0.928134	176	22	3872
Rpl3	-0.271603	-0.927729	5	24	120
Egr1	-1.01414	-0.924529	246	27	6642
Rps5	-0.229731	-0.924188	2	28	56
H3f3b	-0.337778	-0.923995	9	29	261
Rpl18a	-0.24023	-0.923752	3	30	90
Rpl17	-0.274646	-0.919236	7	35	245
Rplp0	-0.272283	-0.916771	6	39	234
Rps2	-0.278364	-0.916338	8	40	320
Rpl13	-0.227152	-0.914895	1	41	41
Ranbp1	-0.590538	-0.912552	48	46	2208
Rps12	-0.373041	-0.909764	10	54	540
Tkt	-0.902294	-0.908552	160	56	8960
Myl12a	-0.644084	-0.908122	61	57	3477
Ccnd3	-1.00567	-0.906506	241	61	14701
Idh2	-0.730166	-0.90413	86	68	5848
Hn1	-0.751942	-0.903856	97	69	6693
Rpl36a	-0.409772	-0.902973	14	71	994
Aplp2	-0.913437	-0.902169	169	74	12506
Tmpo	-1.00573	-0.901359	242	77	18634
Rpl39	-0.413816	-0.900847	15	81	1215
Sptssa	-0.919916	-0.900177	173	82	14186
Rpl12	-0.384963	-0.899556	11	86	946
Tle6	-1.07699	-0.898512	288	90	25920
Cdk4	-0.477034	-0.896194	23	97	2231
Atp1b1	-0.751505	-0.894773	96	99	9504
Gapdh	-0.519344	-0.890049	31	112	3472
Krt19	-1.06738	-0.886131	279	120	33480
Nit2	-1.0541	-0.885603	270	121	32670
Ifitm2	-0.576627	-0.885199	43	122	5246
Krt18	-0.584191	-0.883321	45	131	5895
Pebp1	-0.563781	-0.880965	38	137	5206
Id2	-1.073	-0.880694	285	138	39330
Actb	-0.443873	-0.880692	18	139	2502
Zfp637	-1.05681	-0.877089	271	146	39566
Mia	-0.947882	-0.875976	195	149	29055
Cd24a	-0.659648	-0.874681	64	154	9856
Hnrnpdl	-0.950155	-0.872861	198	159	31482
Mif	-0.680531	-0.872007	71	161	11431
Tpm4	-0.980879	-0.867691	223	176	39248
Hnrnpa1	-0.571527	-0.867669	41	177	7257
Grb10	-0.92729	-0.866332	182	179	32578
Prdx4	-0.934765	-0.865809	189	181	34209
Cdkn1c	-0.865187	-0.863778	145	185	26825
Eno1	-0.664399	-0.86251	66	188	12408

### Sheet: scvelo_top_negative_correlation
scVelo genes	time correlation	velocity likelihood
Rpl12	-0.77338	0.361399
Sparc	-0.732792	0.31928
Anxa2	-0.70742	0.436691
1700011H14Rik	-0.689633	0.38909
Bicc1	-0.674543	0.486193
Adamts1	-0.654681	0.401606
H19	-0.641787	0.404484
Habp2	-0.629942	0.431929
Krt18	-0.624907	0.446801
Csrp2	-0.615681	0.363167
Sox9	-0.602251	0.403772
Nudt19	-0.598115	0.425747
Cyba	-0.590072	0.333005
Col18a1	-0.58839	0.473281
Lurap1l	-0.580199	0.482698
Wfdc15b	-0.576761	0.48401
Cyr61	-0.574644	0.316692
Ptn	-0.56163	0.380598
Nfib	-0.539679	0.54415
Atp1b1	-0.531437	0.320679
Dcdc2a	-0.520669	0.615739
Cdc42ep1	-0.503651	0.324405
Idh2	-0.493726	0.457355
Tpm1	-0.484168	0.346665
Kcnk1	-0.48237	0.334299
Zfp36l1	-0.4716	0.375349
Fmo2	-0.469104	0.359964
Csrp1	-0.46903	0.422952
Mboat1	-0.465576	0.353837
Hmga2	-0.462617	0.502624
St3gal4	-0.456918	0.433371
Adk	-0.456307	0.525992
Pamr1	-0.446876	0.449015
Adgrg6	-0.44195	0.336579
Actn4	-0.433442	0.384275
Fgfr2	-0.432614	0.470832
Smoc1	-0.424172	0.528981
Cmtm8	-0.423031	0.374103
Dtymk	-0.415212	0.317173
Gpc3	-0.41032	0.325327
Tk1	-0.402253	0.375079
Lamb1	-0.399422	0.331392
Proser2	-0.398748	0.326141
Tyms	-0.38607	0.376105
Clmn	-0.37872	0.362029
Gas2	-0.376144	0.38417
Cdk6	-0.374456	0.345974
Sdsl	-0.365007	0.324542
Myl12b	-0.359042	0.320552
2810417H13Rik	-0.355519	0.344674
