## Supplementary Tables for "Pyro-Velocity: Probabilistic RNA Velocity inference from single-cell data": SuppTable2.xlsx

### Sheet: pyro_velocity_top_positive_corr
Pyro-Velocity genes (asterisks denote selected genes shown in Fig. 2)	negative mean mae	time correlation	mean mae rank	time correlation rank	rank product
Iapp*	-1.31773	0.763367	260	863	224380
Sphkap*	-1.23079	0.716803	198	993	196614
Tmem27*	-1.24764	0.706004	211	1029	217119
Pcsk2*	-0.914406	0.682516	64	1087	69568
Ins2	-1.35134	0.6218	289	1250	361250
Slc7a14	-1.27545	0.525507	227	1470	333690
Tmem163	-1.13757	0.416857	157	1643	257951
Pcsk1n	-0.797622	0.392903	40	1673	66920
Entpd3	-1.2831	0.154928	236	1945	459020
Pax6	-0.916209	-0.152054	66	1949	128634
Fam183b	-0.76966	-0.193571	32	1922	61504
Gnas	-0.769623	-0.33658	31	1757	54467
Abcc8	-0.908119	-0.441636	62	1607	99634
Pim2	-0.988265	-0.482992	96	1544	148224
Meis2	-1.07696	-0.494985	133	1526	202958
Gnao1	-1.10965	-0.51606	146	1496	218416
Unc80	-1.35327	-0.586163	292	1336	390112
Chic1	-1.21879	-0.586955	194	1333	258602
Mia3	-1.32669	-0.596383	268	1305	349740
Hmgn3	-0.924077	-0.598279	70	1300	91000
Ncoa7	-1.33384	-0.604243	277	1286	356222
Rere	-1.34777	-0.618404	287	1259	361333
Slc7a2	-1.26489	-0.618559	222	1258	279276
Adk	-1.28697	-0.622327	237	1248	295776
Sepsecs	-1.35667	-0.626096	296	1240	367040
Camk2b	-1.15537	-0.629737	165	1234	203610
Rpl13	-0.82445	-0.634337	43	1223	52589
Atp2a2	-1.27926	-0.638015	232	1215	281880
Rpl17	-0.829762	-0.640425	47	1208	56776
Rpl36a	-0.89063	-0.648198	58	1187	68846
Zfhx2	-1.25515	-0.650239	214	1181	252734
Rpl18a	-1.01442	-0.651444	109	1180	128620
Rps8	-0.750399	-0.654221	29	1178	34162
Ahi1	-1.23459	-0.654824	204	1173	239292
Fars2	-1.29991	-0.658309	244	1161	283284
Rpl3	-0.728264	-0.662138	20	1150	23000
Pnliprp1	-0.786033	-0.662528	37	1148	42476
Rplp0	-0.828694	-0.664303	45	1144	51480
Nmt2	-1.29834	-0.668584	241	1126	271366
Gfpt1	-1.23188	-0.670276	200	1119	223800
Rps12	-0.746199	-0.671218	25	1117	27925
Rps2	-0.724685	-0.674487	19	1111	21109
Ahcyl1	-1.28724	-0.678023	238	1097	261086
Aplp1	-0.743069	-0.681293	24	1091	26184
Rpl12	-0.748207	-0.684355	28	1080	30240
Tubb3	-1.34072	-0.691853	283	1067	301961
Sdccag8	-1.35049	-0.694787	288	1057	304416
Idh2	-1.01355	-0.70047	108	1045	112860
Dync2h1	-1.33019	-0.701553	273	1039	283647
Krt8	-1.00651	-0.720715	105	981	103005

### Sheet: scvelo_top_positive_correlation
scVelo genes	time correlation	velocity likelihood
Gnas	0.746761	0.433515
Cpe	0.74673	0.521877
Hmgn3	0.657067	0.392242
Rap1b	0.62621	0.521445
Scgn	0.602505	0.396053
Tspan7	0.598841	0.498026
Scg3	0.596906	0.347419
Pax6	0.585108	0.443183
Pcsk2	0.577135	0.754785
1700086L19Rik	0.564724	0.415107
Syt13	0.548612	0.376308
Abcc8	0.545584	0.504524
Map1b	0.532619	0.458573
Anxa4	0.528969	0.52796
Atp6v0b	0.526791	0.348539
Hepacam2	0.5178	0.34508
Meis2	0.515852	0.424745
Gars	0.512912	0.4302
Gch1	0.500295	0.412105
Calm2	0.497909	0.322732
Pim2	0.490413	0.534413
Ank	0.489697	0.613637
Pam	0.485869	0.415582
Mapre3	0.484816	0.429324
Immp1l	0.483914	0.393966
Isl1	0.483873	0.427688
Scg5	0.480761	0.408222
Tmem163	0.478486	0.55998
Cryba2	0.477062	0.479614
Gnao1	0.463441	0.526664
Pak3	0.45379	0.562989
Ece1	0.446406	0.334253
Ptbp3	0.442763	0.406193
Glud1	0.441032	0.379955
Pcsk1	0.440208	0.349649
Trim35	0.437186	0.443603
Gng12	0.435344	0.598326
Atp6v0d1	0.432958	0.342559
Baiap3	0.426236	0.364102
Cnot6l	0.422393	0.399006
Prrg2	0.411407	0.319679
Gstz1	0.409295	0.382441
Cplx2	0.40703	0.384261
Klhl7	0.400636	0.399385
Sphkap	0.400334	0.397262
Pdx1	0.40005	0.437242
Rnf130	0.39909	0.472321
Entpd3	0.396577	0.477048
Papss2	0.394113	0.417068
Vwa5b2	0.392879	0.344525

### Sheet: pyro_velocity_top_negative_corr
Pyro-Velocity genes	negative mean mae	time correlation	mean mae rank	time correlation rank	rank product
Xist	-0.925193	-0.982043	72	4	288
Gpx2	-1.27733	-0.971543	229	14	3206
Eif4a2	-0.747482	-0.957086	27	22	594
Tuba1b	-1.0589	-0.955697	124	23	2852
Atp6v0b	-0.769797	-0.952062	33	25	825
Tmsb4x	-1.05932	-0.949344	125	29	3625
Ssr2	-0.655603	-0.948509	5	32	160
Mdk	-1.27312	-0.948179	226	35	7910
Hmgb2	-1.26266	-0.948096	220	36	7920
Rbpms	-1.09284	-0.946152	139	38	5282
Gabarapl2	-0.827825	-0.944656	44	41	1804
Kif21a	-1.13276	-0.944327	156	42	6552
Btg2	-0.966845	-0.941379	81	47	3807
Uqcc2	-0.796578	-0.93846	38	51	1938
Ostc	-0.756881	-0.938399	30	52	1560
Ppp1r9a	-1.28229	-0.938002	235	53	12455
Marcks	-1.04099	-0.937877	117	54	6318
Cers6	-1.33215	-0.937727	274	55	15070
Isyna1	-0.97043	-0.9361	83	56	4648
Erdr1	-1.25535	-0.935092	215	59	12685
Phlda1	-1.31896	-0.934226	261	61	15921
Celf2	-1.174	-0.933979	172	62	10664
Pdia3	-0.723687	-0.933818	18	63	1134
Selk	-0.691785	-0.932651	11	66	726
Ssr4	-0.717322	-0.932514	15	69	1035
Mbnl2	-0.898935	-0.931199	61	72	4392
Immp1l	-0.796739	-0.93035	39	74	2886
Trim35	-0.950998	-0.929966	75	77	5775
Pam	-1.10556	-0.929488	144	78	11232
Rps5	-0.487266	-0.929461	1	79	79
Stat3	-1.32004	-0.928388	263	81	21303
Npdc1	-0.992494	-0.928182	97	82	7954
Rcn1	-1.01455	-0.927147	110	86	9460
2610035D17Rik	-1.31195	-0.927061	257	87	22359
Prdx5	-0.784509	-0.925941	36	91	3276
Rock1	-1.00913	-0.925478	106	93	9858
Deptor	-1.32	-0.925308	262	94	24628
Dcbld1	-1.30528	-0.924576	251	96	24096
Hspa8	-0.632418	-0.924341	3	97	291
Pitpnc1	-1.34005	-0.923109	282	98	27636
Ssr1	-0.980825	-0.92298	88	99	8712
Lrpap1	-0.953433	-0.922431	78	102	7956
Chd7	-1.33665	-0.922402	279	103	28737
Ica1	-1.19495	-0.921828	182	105	19110
Acly	-0.915677	-0.921442	65	106	6890
Vimp	-1.00316	-0.920821	101	112	11312
Snx15	-1.1619	-0.92078	166	113	18758
Tnrc6b	-1.18393	-0.920553	179	115	20585
Atp6v1e1	-0.816653	-0.920167	41	116	4756
Cldn7	-0.746406	-0.920097	26	117	3042

### Sheet: scvelo_top_negative_correlation
scVelo genes	time correlation	velocity likelihood
Rpl12	-0.77338	0.361399
Sparc	-0.732792	0.31928
Anxa2	-0.70742	0.436691
1700011H14Rik	-0.689633	0.38909
Bicc1	-0.674543	0.486193
Adamts1	-0.654681	0.401606
H19	-0.641787	0.404484
Habp2	-0.629942	0.431929
Krt18	-0.624907	0.446801
Csrp2	-0.615681	0.363167
Sox9	-0.602251	0.403772
Nudt19	-0.598115	0.425747
Cyba	-0.590072	0.333005
Col18a1	-0.58839	0.473281
Lurap1l	-0.580199	0.482698
Wfdc15b	-0.576761	0.48401
Cyr61	-0.574644	0.316692
Ptn	-0.56163	0.380598
Nfib	-0.539679	0.54415
Atp1b1	-0.531437	0.320679
Dcdc2a	-0.520669	0.615739
Cdc42ep1	-0.503651	0.324405
Idh2	-0.493726	0.457355
Tpm1	-0.484168	0.346665
Kcnk1	-0.48237	0.334299
Zfp36l1	-0.4716	0.375349
Fmo2	-0.469104	0.359964
Csrp1	-0.46903	0.422952
Mboat1	-0.465576	0.353837
Hmga2	-0.462617	0.502624
St3gal4	-0.456918	0.433371
Adk	-0.456307	0.525992
Pamr1	-0.446876	0.449015
Adgrg6	-0.44195	0.336579
Actn4	-0.433442	0.384275
Fgfr2	-0.432614	0.470832
Smoc1	-0.424172	0.528981
Cmtm8	-0.423031	0.374103
Dtymk	-0.415212	0.317173
Gpc3	-0.41032	0.325327
Tk1	-0.402253	0.375079
Lamb1	-0.399422	0.331392
Proser2	-0.398748	0.326141
Tyms	-0.38607	0.376105
Clmn	-0.37872	0.362029
Gas2	-0.376144	0.38417
Cdk6	-0.374456	0.345974
Sdsl	-0.365007	0.324542
Myl12b	-0.359042	0.320552
2810417H13Rik	-0.355519	0.344674
